# The role of m6A RNA methylation in the maintenance of X-chromosome inactivation and X to autosome dosage compensation in early embryonic lineages

**DOI:** 10.1101/2024.04.22.590572

**Authors:** Hemant C Naik, Runumi Baro, Amritesh Sarkar, M Muralidhar Nayak, Kartik Sunagar, Srimonta Gayen

**Author notes:** Equal contribution (Hemant C Naik, Runumi Baro).

## Abstract

In therian mammals, inactivation of one of the X-chromosomes in females balances the dosage of X-linked gene expression between the sexes. On the other hand, upregulation of active-X balances the dosage of monoallelically expressed X-linked genes with biallelic autosomal genes (AA). Factors and mechanisms involved in the maintenance of X-chromosome inactivation (XCI) and X to autosome dosage compensation remain underexplored. Recently, it has been implicated that N6-methyladenosine (m6A) RNA modification contributes to XCI and X to autosome dosage compensation. Here, we have investigated the role of m6A RNA methylation in the maintenance of XCI and X to autosome dosage compensation in early embryonic lineages. Surprisingly, we find that the depletion of m6A RNA methylation does not affect the maintenance of inactive-X gene silencing in mouse epiblast stem cells (EpiSC), trophoblast stem cells (TSC) and extraembryonic endoderm stem cells (XEN). On the other hand, we show that m6A marks are less enriched on X-linked transcripts than the autosomal transcripts in early embryonic lineages. It is believed that less enrichment of m6A in X-linked transcript increases the stability of the X-linked transcript and thereby contributes to the X to autosome dosage compensation. Interestingly, we find that while X-linked transcripts without m6A are fully dosage compensated, transcripts with m6A undergo partial X to autosome dosage compensation in EpiSC, TSC and XEN. However, we find that the depletion of m6A has a minor effect on the X to autosome dosage compensation. Taken together, our study provides significant insight into the role of m6A RNA methylation in dosage compensation of early embryonic lineages.
