## Supplementary file 1 for "The role of m6A RNA methylation in the maintenance of X-chromosome inactivation and X to autosome dosage compensation in early embryonic lineages"

### Sheet: Fig 3A
Reference	Cell type	Acession no.
Wang et al., 2023	GV oocyte to blastocyst	GSE192440

### Sheet: Fig 3C
Cell line/tissue type	Reference	Accession no.
ESC_1	Batista et al., 2014	GSE52681
ESC _2	Geula et al., 2015	GSE61998
ESC _3	Xu et al., 2021	GSE126243
ESC _4	Wang et al., 2021	GSE160108
ESC _5	Duda et al., 2021	GSE156481
ESC _6	Wei et al., 2022	GSE151704
EB	Geula et al., 2015	GSE61998

### Sheet: Fig 3D
Cell line/tissue type	Reference	Accession no.
MEF	Geula et al., 2015	GSE61998
NPC	Wang et al., 2018	GSE104686
MSC	Wu et al., 2018	GSE114933
imDC	Wang et al., 2019	GSE108333
maDC	Wang et al., 2019	GSE108333
regDC	Wang et al., 2019	GSE108333
Midbrain-striatum	Hess et al., 2013	GSE47217
Hippocampus(2 week)	Li et al., 2017	GSE94098
Hippocampus (6 week)	Li et al., 2017	GSE94098
Liver	Wang et al., 2023	GSE197799

### Sheet: Fig 6A
Cell line/tissue type	Reference	Accession no.
ESC	Geula et al ., 2015	GSE61998
ESC(E14Tg2a)	Xu et al ., 2021	GSE126243
maDC	Wang et al., 2019	GSE108333
MSC	Wu et al., 2018	GSE114933
Pre-adipocyte(3T3-L1)	Zhao et al., 2014	GSE53249
P7 Brain	Wang et al., 2018	GSE100528
P14 Brain	Wang et al., 2018	GSE100528
Liver tissue	Wang et al., 2023	GSE197800

### Sheet: Fig 6B
Cell line/tissue type	Reference	Accession no.
ESC	Duda et al., 2021	GSE156481
NPC	Wang et al., 2018	GSE104686

### Sheet: Fig 6C
Cell line/tissue type	Reference	Accession no.
Hippocampus	Li et al., 2017	GSE94098
Liver	Peng et al., 2019	GSE125785
